# A comparative genomics framework for identifying historical population bottlenecks using olfactory receptor gene evolution

**DOI:** 10.64898/2026.08.03.742608

**Authors:** Kelly O’Regan, Louise Ryan, Graham Hughes

**Affiliations:** School of Biology and Environmental Science, University College Dublin, Ireland

**Keywords:** Conservation genomics, Population bottleneck, genetic diversity, mammals, chemosensory perception, olfactory receptors

## Abstract

Population bottlenecks reduce genetic diversity, increase the fixation of deleterious mutations and elevate extinction risk. Identifying lineages experiencing bottlenecks is a key goal of conservation genetics, facilitating the allocation of limited resources to at-risk species. Although whole-genome sequencing has improved bottleneck detection by reconstructing demographic history, these methods often require extensive population sampling, limiting their application. Previous studies of species showing population bottlenecks have reported an increased number of pseudogenes in the olfactory receptor (OR) gene family, however whether such evolutionary dynamics can be used as comparative biomarkers of genomic decline remains unknown. By quantifying the number of lineage-specific duplication and pseudogenization events, we introduce the duplication-to-loss ratio (DLR), a comparative metric exploring the rate at which chemosensory gene loss is offset by the generation of novel receptors. We characterize the chemosensory repertoires of 21 felid species, including species with known historical bottlenecks, to establish the utility of this DLR metric. Subsequently, we evaluate its usage across additional mammalian families, specifically Ursidae and Pinnipedia, to determine its utility beyond Felidae. Our DLR metric recovers several felid species with a history of genomic decline, including cheetah (*Acinonyx jubatus*) and black-footed cat (*Felis nigripes*), as well as the giant panda (*Ailuropoda melanoleuca*), polar bear (*Ursus maritimus*), Hawaiian monk seal (*Neomonachus schauinslandi*) and northern elephant seal (*Mirounga angustirostris*). Our results demonstrate the utility of the OR gene repertoire as a scalable, robust biomarker for identifying comparative population decline, prioritising species for conservation genomic investigation using only the reference genome.
