## Supplementary Tables for "A comparative genomics framework for identifying historical population bottlenecks using olfactory receptor gene evolution"

### Sheet: Supplemental Table 1
Ursidae
Species name	Common name	Accession number
Ailuropoda melanoleuca	Giant Panda	GCF_002007445.2
Tremarctos ornatus	Spectacled bear	GCA_028551375.1
Ursus americanus	American Black bear	GCF_020975775.1
Ursus arctos	Brown bear	GCF_023065955.1
Ursus maritimus	Polar bear	GCF_017311325.1
Ursus thibetanus	Asian black bear	GCA_009660055.1
Pinnipedia
Species name	Common name	Accession number
Arctocephalus gazella	Antarctic fur seal	GCA_900642305.1
Arctocephalus townsendi	Guadalupe fur seal	GCA_028646355.1
Callorhinus ursinus	Northern fur seal	GCF_003265705.1
Eumetopias jubatus	Steller sea lion	GCF_004028035.1
Halichoerus grypus	Grey seal	GCF_012393455.1
Leptonychotes weddellii	Weddell seal	GCF_000349705.1
Mirounga angustirostris	Northern elephant seal	GCF_021288785.2
Mirounga leonina	Southern elephant seal	GCF_011800145.1
Neomonachus schauinslandi	Hawaiian monk seal	GCF_002201575.2
Odobenus rosmarus divergens	Pacific walrus	GCF_000321225.1
Phoca vitulina	Harbor seal	GCF_004348235.1
Pusa hispida saimensis	Saimaa ringed seal	GCA_947044825.1
Pusa sibirica	Baikal seal	GCA_028975605.1
Zalophus californianus	California sea lion	GCF_009762305.2

### Sheet: Supplemental Table 2
Felidae Total Number of Sensory genes
Species	OR137	OR2/13	OR4	OR589	OR6	OR10	OR11	OR12	OR14	OR51	OR52	OR56	ORundef	TAAR1	TAAR2	TAAR3	TAAR4	TAAR5	TAAR6	TAAR7	TAAR8	TAAR9	TAS1R	TAS2R	VN1R1	VN1R2	VN1R3	VN1R43	VN1R4	VN1R5	VN1R90	VN1R94	VN2R	Total
Neofelis diardi	111	175	128	178	82	76	26	7	14	72	101	28	94	1	1	1	1	1	4	1	1	1	3	22	12	7	2	2	23	0	3	1	6	1185
Neofelis nebulosa	119	192	137	189	83	75	25	6	15	68	99	28	100	1	1	1	1	1	4	1	1	1	3	23	12	8	2	2	25	1	2	2	11	1239
Panthera tigris	121	190	135	181	83	76	25	6	15	69	96	38	106	1	1	1	1	1	4	1	1	1	4	23	11	7	2	2	28	1	14	2	9	1256
Panthera uncia	93	168	114	160	78	64	22	2	14	63	80	23	91	1	0	1	1	1	3	1	1	1	3	24	12	7	2	3	18	1	6	2	12	1072
Panthera leo	111	182	131	186	82	69	23	6	15	68	100	50	92	1	1	1	1	1	4	1	1	1	3	23	12	6	2	2	24	1	12	2	11	1225
Panthera pardus	126	204	133	183	82	77	23	6	15	71	102	42	112	1	1	1	1	1	4	1	1	1	3	23	11	8	2	2	24	1	11	2	10	1285
Panthera onca	128	207	163	213	92	79	31	7	15	70	106	35	119	1	1	1	1	1	6	1	1	1	4	25	13	9	2	2	30	1	10	1	8	1384
Caracal caracal	91	187	119	185	77	70	24	4	14	68	87	17	83	1	1	1	1	1	5	1	2	1	2	28	13	12	3	2	23	1	3	1	7	1135
Leopardus geoffroyi	111	186	127	177	84	74	24	6	12	92	99	27	95	1	1	1	1	1	4	1	1	1	3	24	12	8	2	2	20	1	5	2	13	1218
Lynx canadensis	109	180	128	179	76	74	23	7	13	70	100	24	92	1	1	1	1	1	4	1	1	1	3	22	11	8	2	2	22	1	6	2	15	1181
Lynx pardinus	115	188	132	182	78	82	22	8	12	67	98	21	94	1	1	1	1	1	4	1	1	1	5	25	10	8	2	2	20	1	5	1	12	1202
Lynx rufus	114	175	135	175	77	75	23	6	10	69	96	26	90	1	1	1	1	1	4	1	1	1	3	22	9	8	2	2	22	1	6	2	14	1174
Puma concolor	103	171	116	159	73	66	23	4	14	62	83	23	88	1	1	1	1	1	4	1	1	1	3	22	10	7	2	2	23	1	7	1	7	1082
Puma yagouaroundi	108	164	140	171	77	65	23	5	14	64	93	24	87	1	1	1	1	1	3	1	1	1	3	23	8	8	2	1	22	1	5	2	11	1132
Acinonyx jubatus	107	191	124	164	80	75	23	5	14	65	87	23	95	1	1	1	1	1	4	1	1	1	3	21	9	8	1	2	22	1	4	2	11	1149
Otocolobus manul	109	170	121	166	75	73	24	8	10	63	73	24	83	1	1	1	1	1	4	1	1	1	3	21	8	4	2	2	19	1	3	2	2	1078
Prionailurus bengalensis	128	185	127	177	79	78	25	7	15	75	97	27	99	1	1	1	1	1	4	1	1	1	3	24	9	9	2	2	28	1	4	2	8	1223
Prionailurus viverrinus	136	178	129	180	78	87	24	6	15	70	99	26	102	1	1	1	1	1	4	1	1	1	3	24	9	9	2	2	26	0	4	2	11	1234
Felis chaus	129	187	127	188	80	78	23	6	15	68	98	25	101	1	1	1	1	1	4	1	1	1	4	22	10	8	2	2	20	1	6	2	8	1222
Felis nigripes	129	202	150	202	97	92	25	11	13	75	104	38	110	1	1	1	1	1	4	1	1	1	4	23	8	11	2	3	23	1	5	1	9	1350
Felis catus	115	175	123	169	80	81	23	7	15	65	94	30	95	1	1	1	1	1	4	1	1	1	3	23	8	9	2	2	22	1	5	2	12	1173
Felidae Total Number of Functional Sensory genes
Species	OR137	OR2/13	OR4	OR589	OR6	OR10	OR11	OR12	OR14	OR51	OR52	OR56	ORundef	TAAR1	TAAR2	TAAR3	TAAR4	TAAR5	TAAR6	TAAR7	TAAR8	TAAR9	TAS1R	TAS2R	VN1R1	VN1R2	VN1R3	VN1R43	VN1R4	VN1R5	VN1R90	VN1R94	VN2R	Total
Neofelis diardi	84	126	101	123	50	52	19	5	9	49	66	16	66	1	1	1	1	1	1	0	1	1	3	13	5	1	2	2	12	0	1	1	4	818
Neofelis nebulosa	99	150	121	148	60	56	21	6	9	51	83	21	74	1	1	1	1	1	3	0	1	1	3	14	5	2	2	2	14	0	1	2	5	959
Panthera tigris	102	157	118	143	66	63	22	6	10	52	81	26	81	1	1	1	1	1	3	0	1	1	2	13	5	4	2	0	19	0	4	2	5	993
Panthera uncia	76	116	93	114	57	48	19	2	7	43	53	16	61	1	0	1	1	1	1	0	1	1	2	13	5	3	2	3	9	0	1	0	7	757
Panthera leo	91	148	110	147	62	56	21	6	9	49	85	33	68	1	1	1	1	1	2	0	1	1	2	12	4	3	2	2	15	0	2	1	4	941
Panthera pardus	105	163	116	146	65	61	21	6	10	54	83	31	82	1	1	1	1	1	3	0	1	1	2	14	4	4	2	2	16	0	1	2	4	1004
Panthera onca	64	114	76	105	42	43	13	2	7	41	64	9	56	1	1	1	1	1	0	0	1	1	2	15	4	1	2	1	12	0	3	1	0	684
Caracal caracal	66	126	96	139	52	55	20	2	8	51	69	9	57	1	1	1	1	1	4	0	2	1	1	21	6	5	2	1	15	0	0	1	6	820
Leopardus geoffroyi	88	153	108	140	62	60	21	6	6	65	84	21	70	1	1	1	1	1	3	0	1	1	2	17	5	3	2	2	12	0	1	2	7	947
Lynx canadensis	83	135	112	139	56	57	18	6	6	47	80	18	66	1	1	1	1	1	3	0	1	1	2	15	3	3	2	2	14	0	1	0	7	882
Lynx pardinus	83	135	105	130	53	52	19	5	5	45	71	15	63	1	1	1	1	1	3	0	1	1	2	15	4	3	2	2	11	0	1	0	6	837
Lynx rufus	95	144	120	140	58	61	19	5	5	53	78	19	66	1	1	1	1	1	3	0	1	1	2	15	4	3	2	2	15	0	1	0	7	924
Puma concolor	75	105	78	104	43	37	16	2	7	38	51	13	52	1	1	1	1	1	1	0	1	1	2	10	4	2	2	0	13	0	1	0	1	664
Puma yagouaroundi	68	118	88	121	51	42	21	3	8	47	59	7	61	1	1	1	1	1	2	0	1	1	2	12	4	3	1	0	12	0	1	0	5	743
Acinonyx jubatus	86	137	102	128	59	57	19	4	7	48	65	17	63	1	1	1	1	1	3	0	1	1	2	10	3	3	1	2	13	0	1	1	7	845
Otocolobus manul	82	129	101	119	54	55	21	6	6	46	53	15	59	1	1	1	0	1	1	0	1	1	2	14	5	1	1	2	11	0	0	0	0	789
Prionailurus bengalensis	94	150	107	143	60	62	22	6	9	57	79	21	70	1	1	1	1	1	3	0	1	1	2	16	4	3	2	2	16	0	0	2	5	942
Prionailurus viverrinus	112	142	108	142	58	70	21	6	8	53	81	20	73	1	1	1	1	1	3	0	1	1	2	17	4	2	1	1	16	0	0	2	6	955
Felis chaus	103	152	109	149	62	62	21	5	7	54	81	19	79	1	1	1	1	1	3	0	1	1	3	13	5	3	2	2	14	0	1	2	3	961
Felis nigripes	72	112	79	107	47	45	17	2	8	42	53	11	57	1	1	1	1	1	1	0	1	1	3	14	5	2	2	0	12	0	1	0	0	699
Felis catus	96	137	106	139	59	61	21	6	8	52	77	24	68	1	1	1	1	1	3	0	1	1	2	14	4	2	2	2	15	0	1	2	6	914
Felidae Total Number of Non-functional Sensory genes
Species	OR137	OR2/13	OR4	OR589	OR6	OR10	OR11	OR12	OR14	OR51	OR52	OR56	ORundef	TAAR1	TAAR2	TAAR3	TAAR4	TAAR5	TAAR6	TAAR7	TAAR8	TAAR9	TAS1R	TAS2R	VN1R1	VN1R2	VN1R3	VN1R43	VN1R4	VN1R5	VN1R90	VN1R94	VN2R	Total
Neofelis diardi	27	49	27	55	32	24	7	2	5	23	35	12	28	0	0	0	0	0	3	1	0	0	0	9	7	6	0	0	11	0	2	0	2	367
Neofelis nebulosa	20	42	16	41	23	19	4	0	6	17	16	7	26	0	0	0	0	0	1	1	0	0	0	9	7	6	0	0	11	1	1	0	6	280
Panthera tigris	19	33	17	38	17	13	3	0	5	17	15	12	25	0	0	0	0	0	1	1	0	0	2	10	6	3	0	2	9	1	10	0	4	263
Panthera uncia	17	52	21	46	21	16	3	0	7	20	27	7	30	0	0	0	0	0	2	1	0	0	1	11	7	4	0	0	9	1	5	2	5	315
Panthera leo	20	34	21	39	20	13	2	0	6	19	15	17	24	0	0	0	0	0	2	1	0	0	1	11	8	3	0	0	9	1	10	1	7	284
Panthera pardus	21	41	17	37	17	16	2	0	5	17	19	11	30	0	0	0	0	0	1	1	0	0	1	9	7	4	0	0	8	1	10	0	6	281
Panthera onca	64	93	87	108	50	36	18	5	8	29	42	26	63	0	0	0	0	0	6	1	0	0	2	10	9	8	0	1	18	1	7	0	8	700
Caracal caracal	25	61	23	46	25	15	4	2	6	17	18	8	26	0	0	0	0	0	1	1	0	0	1	7	7	7	1	1	8	1	3	0	1	315
Leopardus geoffroyi	23	33	19	37	22	14	3	0	6	27	15	6	25	0	0	0	0	0	1	1	0	0	1	7	7	5	0	0	8	1	4	0	6	271
Lynx canadensis	26	45	16	40	20	17	5	1	7	23	20	6	26	0	0	0	0	0	1	1	0	0	1	7	8	5	0	0	8	1	5	2	8	299
Lynx pardinus	32	53	27	52	25	30	3	3	7	22	27	6	31	0	0	0	0	0	1	1	0	0	3	10	6	5	0	0	9	1	4	1	6	365
Lynx rufus	19	31	15	35	19	14	4	1	5	16	18	7	24	0	0	0	0	0	1	1	0	0	1	7	5	5	0	0	7	1	5	2	7	250
Puma concolor	28	66	38	55	30	29	7	2	7	24	32	10	36	0	0	0	0	0	3	1	0	0	1	12	6	5	0	2	10	1	6	1	6	418
Puma yagouaroundi	40	46	52	50	26	23	2	2	6	17	34	17	26	0	0	0	0	0	1	1	0	0	1	11	4	5	1	1	10	1	4	2	6	389
Acinonyx jubatus	21	54	22	36	21	18	4	1	7	17	22	6	32	0	0	0	0	0	1	1	0	0	1	11	6	5	0	0	9	1	3	1	4	304
Otocolobus manul	27	41	20	47	21	18	3	2	4	17	20	9	24	0	0	0	1	0	3	1	0	0	1	7	3	3	1	0	8	1	3	2	2	289
Prionailurus bengalensis	34	35	20	34	19	16	3	1	6	18	18	6	29	0	0	0	0	0	1	1	0	0	1	8	5	6	0	0	12	1	4	0	3	281
Prionailurus viverrinus	24	36	21	38	20	17	3	0	7	17	18	6	29	0	0	0	0	0	1	1	0	0	1	7	5	7	1	1	10	0	4	0	4	279
Felis chaus	26	35	18	39	18	16	2	1	8	14	17	6	22	0	0	0	0	0	1	1	0	0	1	9	5	5	0	0	6	1	5	0	5	261
Felis nigripes	57	90	71	95	50	47	8	9	5	33	51	27	53	0	0	0	0	0	3	1	0	0	1	9	3	9	0	3	11	1	4	1	9	651
Felis catus	19	38	17	30	21	20	2	1	7	13	17	6	27	0	0	0	0	0	1	1	0	0	1	9	4	7	0	0	7	1	4	0	6	259
Proportion of Functional Genes in Sensory Repertoire
Species	OR137	OR2/13	OR4	OR589	OR6	OR10	OR11	OR12	OR14	OR51	OR52	OR56	ORundef	TAAR1	TAAR2	TAAR3	TAAR4	TAAR5	TAAR6	TAAR7	TAAR8	TAAR9	TAS1R	TAS2R	VN1R1	VN1R2	VN1R3	VN1R43	VN1R4	VN1R5	VN1R90	VN1R94	VN2R	Total
Neofelis diardi	0.756757	0.72	0.789062	0.691011	0.609756	0.684211	0.730769	0.714286	0.642857	0.680556	0.653465	0.571429	0.702128	1	1	1	1	1	0.25	0	1	1	1	0.590909	0.416667	0.142857	1	1	0.521739	#DIV/0!	0.333333	1	0.666667	0.690295
Neofelis nebulosa	0.831933	0.78125	0.883212	0.783069	0.722892	0.746667	0.84	1	0.6	0.75	0.838384	0.75	0.74	1	1	1	1	1	0.75	0	1	1	1	0.608696	0.416667	0.25	1	1	0.56	0	0.5	1	0.454545	0.774011
Panthera tigris	0.842975	0.826316	0.874074	0.790055	0.795181	0.828947	0.88	1	0.666667	0.753623	0.84375	0.684211	0.764151	1	1	1	1	1	0.75	0	1	1	0.5	0.565217	0.454545	0.571429	1	0	0.678571	0	0.285714	1	0.555556	0.790605
Panthera uncia	0.817204	0.690476	0.815789	0.7125	0.730769	0.75	0.863636	1	0.5	0.68254	0.6625	0.695652	0.67033	1	0	1	1	1	0.333333	0	1	1	0.666667	0.541667	0.416667	0.428571	1	1	0.5	0	0.166667	0	0.583333	0.706157
Panthera leo	0.81982	0.813187	0.839695	0.790323	0.756098	0.811594	0.913043	1	0.6	0.720588	0.85	0.66	0.73913	1	1	1	1	1	0.5	0	1	1	0.666667	0.521739	0.333333	0.5	1	1	0.625	0	0.166667	0.5	0.363636	0.768163
Panthera pardus	0.833333	0.79902	0.87218	0.797814	0.792683	0.792208	0.913043	1	0.666667	0.760563	0.813725	0.738095	0.732143	1	1	1	1	1	0.75	0	1	1	0.666667	0.608696	0.363636	0.5	1	1	0.666667	0	0.0909091	1	0.4	0.781323
Panthera onca	0.5	0.550725	0.466258	0.492958	0.456522	0.544304	0.419355	0.285714	0.466667	0.585714	0.603774	0.257143	0.470588	1	1	1	1	1	0	0	1	1	0.5	0.6	0.307692	0.111111	1	0.5	0.4	0	0.3	1	0	0.49422
Caracal caracal	0.725275	0.673797	0.806723	0.751351	0.675325	0.785714	0.833333	0.5	0.571429	0.75	0.793103	0.529412	0.686747	1	1	1	1	1	0.8	0	1	1	0.5	0.75	0.461538	0.416667	0.666667	0.5	0.652174	0	0	1	0.857143	0.722467
Leopardus geoffroyi	0.792793	0.822581	0.850394	0.79096	0.738095	0.810811	0.875	1	0.5	0.706522	0.848485	0.777778	0.736842	1	1	1	1	1	0.75	0	1	1	0.666667	0.708333	0.416667	0.375	1	1	0.6	0	0.2	1	0.538462	0.777504
Lynx canadensis	0.761468	0.75	0.875	0.776536	0.736842	0.77027	0.782609	0.857143	0.461538	0.671429	0.8	0.75	0.717391	1	1	1	1	1	0.75	0	1	1	0.666667	0.681818	0.272727	0.375	1	1	0.636364	0	0.166667	0	0.466667	0.746825
Lynx pardinus	0.721739	0.718085	0.795455	0.714286	0.679487	0.634146	0.863636	0.625	0.416667	0.671642	0.72449	0.714286	0.670213	1	1	1	1	1	0.75	0	1	1	0.4	0.6	0.4	0.375	1	1	0.55	0	0.2	0	0.5	0.696339
Lynx rufus	0.833333	0.822857	0.888889	0.8	0.753247	0.813333	0.826087	0.833333	0.5	0.768116	0.8125	0.730769	0.733333	1	1	1	1	1	0.75	0	1	1	0.666667	0.681818	0.444444	0.375	1	1	0.681818	0	0.166667	0	0.5	0.787053
Puma concolor	0.728155	0.614035	0.672414	0.654088	0.589041	0.560606	0.695652	0.5	0.5	0.612903	0.614458	0.565217	0.590909	1	1	1	1	1	0.25	0	1	1	0.666667	0.454545	0.4	0.285714	1	0	0.565217	0	0.142857	0	0.142857	0.613678
Puma yagouaroundi	0.62963	0.719512	0.628571	0.707602	0.662338	0.646154	0.913043	0.6	0.571429	0.734375	0.634409	0.291667	0.701149	1	1	1	1	1	0.666667	0	1	1	0.666667	0.521739	0.5	0.375	0.5	0	0.545455	0	0.2	0	0.454545	0.65636
Acinonyx jubatus	0.803738	0.717277	0.822581	0.780488	0.7375	0.76	0.826087	0.8	0.5	0.738462	0.747126	0.73913	0.663158	1	1	1	1	1	0.75	0	1	1	0.666667	0.47619	0.333333	0.375	1	1	0.590909	0	0.25	0.5	0.636364	0.735422
Otocolobus manul	0.752294	0.758824	0.834711	0.716867	0.72	0.753425	0.875	0.75	0.6	0.730159	0.726027	0.625	0.710843	1	1	1	0	1	0.25	0	1	1	0.666667	0.666667	0.625	0.25	0.5	1	0.578947	0	0	0	0	0.731911
Prionailurus bengalensis	0.734375	0.810811	0.84252	0.80791	0.759494	0.794872	0.88	0.857143	0.6	0.76	0.814433	0.777778	0.707071	1	1	1	1	1	0.75	0	1	1	0.666667	0.666667	0.444444	0.333333	1	1	0.571429	0	0	1	0.625	0.770237
Prionailurus viverrinus	0.823529	0.797753	0.837209	0.788889	0.74359	0.804598	0.875	1	0.533333	0.757143	0.818182	0.769231	0.715686	1	1	1	1	1	0.75	0	1	1	0.666667	0.708333	0.444444	0.222222	0.5	0.5	0.615385	#DIV/0!	0	1	0.545455	0.773906
Felis chaus	0.79845	0.812834	0.858268	0.792553	0.775	0.794872	0.913043	0.833333	0.466667	0.794118	0.826531	0.76	0.782178	1	1	1	1	1	0.75	0	1	1	0.75	0.590909	0.5	0.375	1	1	0.7	0	0.166667	1	0.375	0.786416
Felis nigripes	0.55814	0.554455	0.526667	0.529703	0.484536	0.48913	0.68	0.181818	0.615385	0.56	0.509615	0.289474	0.518182	1	1	1	1	1	0.25	0	1	1	0.75	0.608696	0.625	0.181818	1	0	0.521739	0	0.2	0	0	0.517778
Felis catus	0.834783	0.782857	0.861789	0.822485	0.7375	0.753086	0.913043	0.857143	0.533333	0.8	0.819149	0.8	0.715789	1	1	1	1	1	0.75	0	1	1	0.666667	0.608696	0.5	0.222222	1	1	0.681818	0	0.2	1	0.5	0.779199
Felidae All Sensory gene duplications
Species	OR10	OR11	OR137	OR2	OR4	OR51	OR52	OR56	OR5	OR6	OR8	ORundef	OR12	OR13	OR14	OR9	TAAR1	TAAR2	TAAR3	TAAR4	TAAR5	TAAR6	TAAR7	TAAR8	TAAR9	TAS1R	TAS2R	VN1R1	VN1R2	VN1R3	VN1R43	VN1R4	VN1R5	VN1R90	VN1R94	VN2R	Total (All)	Total (OR)
Neofelis diardi	2	1	2	6	3	1	3	0	1	0	0	5	2	1	0	2	0	0	0	0	0	0	0	0	0	0	1	0	1	0	0	1	0	0	0	0	32	29
Neofelis nebulosa	2	1	5	4	5	0	2	2	2	3	4	5	1	4	0	6	0	0	0	0	0	0	0	0	0	0	0	0	0	0	0	0	0	0	0	1	47	46
Panthera tigris	1	0	7	3	3	1	5	8	0	1	0	7	0	0	0	2	0	0	0	0	0	0	0	0	0	0	1	0	0	0	0	3	0	3	0	0	45	38
Panthera uncia	3	0	0	3	4	1	0	2	0	2	2	2	0	1	0	0	0	0	0	0	0	0	0	0	0	0	1	0	0	0	1	0	0	0	0	0	22	20
Panthera leo	0	0	0	2	3	1	1	10	5	0	1	1	0	0	0	2	0	0	0	0	0	1	0	0	0	0	1	0	0	0	1	0	0	3	0	0	32	26
Panthera pardus	1	0	7	10	4	2	2	3	1	0	1	13	0	2	0	0	0	0	0	0	0	0	0	0	0	0	0	0	0	0	0	0	0	1	1	0	48	46
Panthera onca	2	3	3	9	9	1	1	0	7	3	3	7	0	1	0	4	0	0	0	0	0	0	0	0	0	0	1	0	0	0	0	1	0	0	0	0	55	53
Caracal caracal	8	0	11	16	11	2	4	2	13	6	11	9	0	4	0	4	0	0	0	0	0	2	0	1	0	0	6	3	3	1	0	2	0	0	0	0	119	101
Leopardus geoffroyi	2	0	6	5	5	25	9	2	1	6	0	2	0	1	0	2	0	0	0	0	0	0	0	0	0	0	2	0	1	0	0	1	0	0	1	0	71	66
Lynx canadensis	0	0	1	0	1	0	2	1	1	2	0	2	1	0	0	3	0	0	0	0	0	0	0	0	0	0	0	0	0	0	0	1	0	0	1	0	16	14
Lynx pardinus	9	0	5	8	5	3	6	1	7	1	3	2	3	4	0	2	0	0	0	0	0	0	0	0	0	1	4	0	1	0	0	0	0	0	0	1	66	59
Lynx rufus	1	0	5	1	7	3	4	1	0	1	1	2	0	0	0	0	0	0	0	0	0	0	0	0	0	0	0	0	0	0	0	1	0	0	1	0	28	26
Puma concolor	1	0	0	0	3	1	1	0	0	0	1	2	0	0	0	0	0	0	0	0	0	0	0	0	0	0	0	0	0	0	0	0	0	0	0	0	9	9
Puma yagouaroundi	1	0	7	4	11	1	4	2	4	0	2	3	0	1	0	1	0	0	0	0	0	0	0	0	0	0	0	0	0	0	0	0	0	0	1	0	42	41
Acinonyx jubatus	0	0	4	4	2	2	1	0	1	4	0	4	0	8	0	0	0	0	0	0	0	0	0	0	0	0	0	0	0	0	0	1	0	0	1	0	32	30
Otocolobus manul	2	0	8	3	2	2	2	1	3	2	1	3	1	1	0	0	0	0	0	0	0	1	0	0	0	0	0	0	0	0	0	1	0	0	1	0	34	31
Prionailurus bengalensis	0	1	6	3	3	5	2	0	1	1	0	1	0	0	1	1	0	0	0	0	0	0	0	0	0	0	1	0	0	0	0	5	0	0	1	0	32	25
Prionailurus viverrinus	9	1	17	1	0	1	2	1	2	1	0	5	0	1	0	2	0	0	0	0	0	0	0	0	0	0	1	0	0	0	0	1	0	0	1	0	46	43
Felis chaus	4	0	9	5	6	2	6	0	5	1	0	8	0	1	0	2	0	0	0	0	0	1	0	0	0	0	0	0	0	0	0	2	0	0	1	0	53	49
Felis nigripes	7	2	9	10	4	3	3	8	0	8	5	6	0	4	0	5	0	0	0	0	0	0	0	0	0	0	1	0	0	0	0	0	0	0	0	0	75	74
Felis catus	1	0	2	1	3	0	3	3	3	3	0	3	1	1	1	2	0	0	0	0	0	0	0	0	0	0	1	0	0	0	0	1	0	0	0	0	29	27
Felidae All Sensory gene duplications where both paralogs are functional (any families missing had none)
Species	OR10	OR11	OR137	OR2	OR4	OR51	OR52	OR56	OR5	OR6	OR8	ORundef	OR12	OR13	OR14	OR9	TAAR1	TAAR2	TAAR3	TAAR4	TAAR5	TAAR6	TAAR7	TAAR8	TAAR9	TAS1R	TAS2R	VN1R1	VN1R2	VN1R3	VN1R43	VN1R4	VN1R5	VN1R90	VN1R94	VN2R	Total (All)	Total (OR)
Neofelis diardi	1	0	0	1	0	0	0	0	0	0	0	0	1	0	0	0	0	0	0	0	0	0	0	0	0	0	1	0	0	0	0	0	0	0	0	0	4	3
Neofelis nebulosa	1	0	2	3	2	0	0	0	1	1	1	1	1	1	0	5	0	0	0	0	0	0	0	0	0	0	0	0	0	0	0	0	0	0	0	0	19	19
Panthera tigris	1	0	7	3	3	1	4	3	0	1	0	3	0	0	0	0	0	0	0	0	0	0	0	0	0	0	1	0	0	0	0	3	0	1	0	0	31	26
Panthera uncia	2	0	0	1	2	0	0	0	0	1	0	0	0	0	0	0	0	0	0	0	0	0	0	0	0	0	1	0	0	0	1	0	0	0	0	0	8	6
Panthera leo	0	0	0	1	2	0	0	3	3	0	0	0	0	0	0	0	0	0	0	0	0	0	0	0	0	0	1	0	0	0	1	0	0	1	0	0	12	9
Panthera pardus	1	0	7	6	3	0	2	1	1	0	0	6	0	1	0	0	0	0	0	0	0	0	0	0	0	0	0	0	0	0	0	0	0	0	1	0	29	28
Panthera onca	0	0	1	1	1	0	0	0	0	0	0	0	0	0	0	0	0	0	0	0	0	0	0	0	0	0	1	0	0	0	0	0	0	0	0	0	4	3
Caracal caracal	7	0	9	9	9	2	4	1	8	4	9	5	0	4	0	0	0	0	0	0	0	2	0	1	0	0	5	2	2	0	0	2	0	0	0	0	85	71
Leopardus geoffroyi	2	0	3	5	2	11	7	1	1	1	0	1	0	0	0	0	0	0	0	0	0	0	0	0	0	0	1	0	0	0	0	1	0	0	1	0	37	34
Lynx canadensis	0	0	0	0	1	0	0	0	0	1	0	1	1	0	0	0	0	0	0	0	0	0	0	0	0	0	0	0	0	0	0	1	0	0	0	0	5	4
Lynx pardinus	2	0	1	1	2	0	4	0	1	0	0	1	1	0	0	0	0	0	0	0	0	0	0	0	0	0	1	0	0	0	0	0	0	0	0	1	15	13
Lynx rufus	1	0	5	1	7	1	2	0	0	0	0	1	0	0	0	0	0	0	0	0	0	0	0	0	0	0	0	0	0	0	0	1	0	0	0	0	19	18
Puma concolor	0	0	0	0	3	0	0	0	0	0	0	1	0	0	0	0	0	0	0	0	0	0	0	0	0	0	0	0	0	0	0	0	0	0	0	0	4	4
Puma yagouaroundi	0	0	2	2	2	1	3	0	2	0	0	1	0	1	0	0	0	0	0	0	0	0	0	0	0	0	0	0	0	0	0	0	0	0	0	0	14	14
Acinonyx jubatus	0	0	1	1	1	1	1	0	0	1	0	0	0	3	0	0	0	0	0	0	0	0	0	0	0	0	0	0	0	0	0	1	0	0	0	0	10	9
Otocolobus manul	1	0	1	3	1	2	1	1	1	1	1	3	0	1	0	0	0	0	0	0	0	0	0	0	0	0	0	0	0	0	0	1	0	0	0	0	18	17
Prionailurus bengalensis	0	0	1	3	1	4	1	0	0	0	0	1	0	0	1	0	0	0	0	0	0	0	0	0	0	0	1	0	0	0	0	3	0	0	1	0	17	12
Prionailurus viverrinus	8	0	14	0	0	0	1	0	0	0	0	3	0	1	0	0	0	0	0	0	0	0	0	0	0	0	1	0	0	0	0	1	0	0	1	0	30	27
Felis chaus	3	0	2	1	2	1	1	0	3	0	0	2	0	1	0	0	0	0	0	0	0	1	0	0	0	0	0	0	0	0	0	1	0	0	1	0	19	16
Felis nigripes	0	0	0	1	0	0	1	0	0	0	0	0	0	0	0	0	0	0	0	0	0	0	0	0	0	0	1	0	0	0	0	0	0	0	0	0	3	2
Felis catus	1	0	2	1	2	0	3	2	1	1	0	0	1	1	0	0	0	0	0	0	0	0	0	0	0	0	1	0	0	0	0	1	0	0	0	0	17	15
Felidae All Sensory gene lineage-specific losses
Species	OR10	OR11	OR137	OR2	OR4	OR51	OR52	OR56	OR5	OR6	OR8	ORundef	OR12	OR13	OR14	OR9	TAAR1	TAAR2	TAAR3	TAAR4	TAAR5	TAAR6	TAAR7	TAAR8	TAAR9	TAS1R	TAS2R	VN1R1	VN1R2	VN1R3	VN1R43	VN1R4	VN1R5	VN1R90	VN1R94	VN2R	Total (All)	Total (OR only)
Neofelis diardi	1	0	0	5	0	0	2	0	2	2	3	0	0	0	0	1	0	0	0	0	0	0	0	0	0	0	2	0	0	0	0	0	0	0	0	0	18	16
Neofelis nebulosa	1	0	0	0	0	1	1	0	0	0	3	1	0	0	0	1	0	0	0	0	0	0	0	0	0	0	0	0	0	0	0	0	0	0	0	0	8	8
Panthera tigris	0	0	0	1	0	2	0	0	3	0	0	0	0	0	0	0	0	0	0	0	0	0	0	0	0	0	0	0	0	0	0	0	0	0	0	0	6	6
Panthera uncia	1	0	0	3	4	2	4	0	2	2	3	0	0	2	0	0	0	0	0	0	0	0	0	0	0	0	1	0	0	0	0	0	0	0	0	0	24	23
Panthera leo	0	0	1	1	2	0	1	0	1	0	1	1	0	0	1	0	0	0	0	0	0	0	0	0	0	0	1	0	0	0	0	0	0	0	0	0	10	9
Panthera pardus	0	0	0	1	2	0	2	0	1	0	0	1	0	0	0	0	0	0	0	0	0	0	0	0	0	0	0	0	0	0	0	0	0	0	0	0	7	7
Panthera onca	5	5	2	4	9	4	3	1	3	3	8	2	0	1	2	1	0	0	0	0	0	0	0	0	0	0	0	1	0	0	0	1	0	0	0	0	55	53
Caracal caracal	1	1	1	2	1	0	1	0	1	0	0	0	0	0	0	0	0	0	0	0	0	0	0	0	0	0	0	0	0	0	0	0	0	0	0	0	8	8
Leopardus geoffroyi	1	0	0	2	1	1	0	0	0	0	1	0	0	0	0	0	0	0	0	0	0	0	0	0	0	0	0	0	0	0	0	3	0	0	0	0	9	6
Lynx canadensis	0	0	0	3	1	2	0	1	0	0	1	0	0	0	0	0	0	0	0	0	0	0	0	0	0	0	0	0	0	0	0	0	0	0	0	0	8	8
Lynx pardinus	0	1	0	1	1	1	2	0	1	0	1	0	0	0	0	1	0	0	0	0	0	0	0	0	0	0	0	0	0	0	0	0	0	0	0	0	9	9
Lynx rufus	0	0	0	0	0	0	0	0	1	0	0	2	0	0	0	0	0	0	0	0	0	0	0	0	0	0	0	0	0	0	0	0	0	0	0	0	3	3
Puma concolor	2	2	0	4	3	1	1	1	6	1	2	0	0	0	0	0	0	0	0	0	0	0	0	0	0	0	0	0	0	0	0	0	0	0	0	0	23	23
Puma yagouaroundi	0	0	0	2	5	1	1	1	1	0	1	0	0	0	0	1	0	0	0	0	0	0	0	0	0	0	0	0	0	0	0	0	0	0	0	0	13	13
Acinonyx jubatus	2	1	2	2	2	0	2	0	2	0	2	1	0	0	0	0	0	0	0	0	0	0	0	0	0	0	0	0	0	0	0	1	0	0	0	0	17	16
Otocolobus manul	1	0	1	2	1	0	5	0	5	2	2	2	0	1	0	1	0	0	0	0	0	1	0	0	0	0	0	0	0	0	0	1	0	0	0	0	25	23
Prionailurus bengalensis	0	0	1	1	1	1	0	0	0	0	0	0	0	0	0	0	0	0	0	0	0	0	0	0	0	0	0	0	0	0	0	0	0	0	0	0	4	4
Prionailurus viverrinus	0	0	0	0	2	0	0	0	0	1	0	0	0	1	1	0	0	0	0	0	0	0	0	0	0	0	0	0	0	0	0	0	0	0	0	0	5	5
Felis chaus	0	0	0	1	0	0	0	0	1	0	0	0	0	0	1	0	0	0	0	0	0	0	0	0	0	0	1	0	0	0	0	0	0	0	0	0	4	3
Felis nigripes	4	0	1	3	2	0	6	0	3	0	3	1	0	1	0	0	0	0	0	0	0	0	0	0	0	0	0	0	0	0	0	0	0	0	0	0	24	24
Felis catus	1	0	0	1	2	0	0	0	0	1	0	1	0	1	0	0	0	0	0	0	0	0	0	0	0	0	0	1	0	0	0	0	0	0	0	0	8	7
Duplication-to-Loss Ratio (DLR)
Species	Felidae Full Chemosensory repertoire DLR
Neofelis diardi	0.222222
Neofelis nebulosa	2.375
Panthera tigris	5.16667
Panthera uncia	0.333333
Panthera leo	1.2
Panthera pardus	4.14286
Panthera onca	0.0727273
Caracal caracal	10.625
Leopardus geoffroyi	4.11111
Lynx canadensis	0.625
Lynx pardinus	1.66667
Lynx rufus	6.33333
Puma concolor	0.173913
Puma yagouaroundi	1.07692
Acinonyx jubatus	0.588235
Otocolobus manul	0.72
Prionailurus bengalensis	4.25
Prionailurus viverrinus	6
Felis chaus	4.75
Felis nigripes	0.125
Felis catus	2.125

### Sheet: Supplemental Table 3
Raw Receptor counts
Species	PC1_var	PC2_var	PC1_diff	PC2_diff		Original PCA Variance
Panthera onca	0.49482	0.17851	0.0447	0.00297		PC1	0.53952
Otocolobus manul	0.56966	0.18293	-0.03014	-0.00145		PC2	0.18148
Puma concolor	0.51548	0.18577	0.02404	-0.00429
Neofelis diardi	0.55475	0.19031	-0.01523	-0.00883
Felis chaus	0.55137	0.17816	-0.01185	0.00332
Acinonyx jubatus	0.5509	0.18306	-0.01138	-0.00158
Felis nigripes	0.53081	0.18536	0.00871	-0.00388
Puma yagouaroundi	0.54798	0.18397	-0.00846	-0.00249
Panthera uncia	0.54592	0.18234	-0.0064	-0.00086
Leopardus geoffroyi	0.53319	0.18273	0.00633	-0.00125
Lynx rufus	0.53375	0.1825	0.00577	-0.00102
Panthera leo	0.54523	0.18111	-0.00571	0.00037
Prionailurus bengalensis	0.5342	0.18182	0.00532	-0.00034
Lynx pardinus	0.54387	0.18259	-0.00435	-0.00111
Panthera tigris	0.54323	0.18988	-0.00371	-0.0084
Lynx canadensis	0.5429	0.18106	-0.00338	0.00042
Caracal caracal	0.54192	0.16731	-0.0024	0.01417
Panthera pardus	0.54171	0.18156	-0.00219	-8e-05
Prionailurus viverrinus	0.53798	0.18168	0.00154	-0.0002
Felis catus	0.54031	0.18162	-0.00079	-0.00014
Neofelis nebulosa	0.53903	0.18083	0.00049	0.00065
Proportion of functional receptors
Species	PC1_var	PC2_var	PC1_diff	PC2_diff
Panthera_onca	0.75249	0.0954	0.03984	-0.00985
Felis_nigripes	0.76059	0.08531	0.03174	0.00024
Puma_yagouaroundi	0.81641	0.08153	-0.02408	0.00402
Panthera_uncia	0.80361	0.08545	-0.01128	0.0001
Caracal_caracal	0.80356	0.08521	-0.01123	0.00034
Lynx_canadensis	0.79847	0.08244	-0.00614	0.00311
Neofelis_diardi	0.79758	0.08629	-0.00525	-0.00074
Lynx_pardinus	0.79731	0.08606	-0.00498	-0.00051
Panthera_pardus	0.78834	0.08781	0.00399	-0.00226
Acinonyx_jubatus	0.79587	0.08447	-0.00354	0.00108
Puma_concolor	0.78953	0.08539	0.0028	0.00016
Panthera_tigris	0.78955	0.08676	0.00278	-0.00121
Otocolobus_manul	0.79431	0.08475	-0.00198	0.0008
Leopardus_geoffroyi	0.79428	0.08471	-0.00195	0.00084
Prionailurus_bengalensis	0.79373	0.08685	-0.0014	-0.0013
Prionailurus_viverrinus	0.791	0.08554	0.00133	1e-05
Lynx_rufus	0.79322	0.08528	-0.00089	0.00027
Felis_chaus	0.79319	0.08742	-0.00086	-0.00187
Felis_catus	0.79315	0.086	-0.00082	-0.00045
Neofelis_nebulosa	0.79237	0.08714	-4e-05	-0.00159
Panthera_leo	0.79236	0.0858	-3e-05	-0.00025

### Sheet: Supplemental Table 4
Ursidae Total Number of Sensory genes
Species	OR137	OR213	OR4	OR589	OR6	OR10	OR11	OR12	OR14	OR51	OR52	OR56	OR_undef	TAAR1	TAAR2	TAAR3	TAAR4	TAAR5	TAAR6	TAAR7	TAAR8	TAAR9	TAS1R	TAS2R	VN1R1	VN1R2	VN1R3	VN1R4	VN1R43	VN1R45	VN1R46	VN1R48	VN1R90	VN2R	Total
Ailuropoda melanoleuca	210	230	287	229	103	88	48	6	23	109	126	26	128	1	1	1	1	1	3	1	1	1	4	26	5	3	2	22	1	0	1	1	1	2	1692
Tremarctos ornatus	429	295	324	232	186	103	61	5	30	76	125	32	170	1	1	1	1	1	2	1	1	1	3	21	4	3	1	29	5	1	1	1	1	4	2152
Ursus americanus	276	286	304	224	165	94	49	5	30	77	123	28	125	1	1	1	1	1	3	1	1	1	3	21	4	3	1	34	3	1	1	1	3	5	1877
Ursus arctos	289	283	364	233	168	90	48	5	29	73	118	28	125	1	1	1	1	1	3	1	1	1	3	21	4	3	1	37	3	1	1	1	3	4	1946
Ursus maritimus	199	274	274	230	150	92	46	5	31	79	113	26	109	1	2	1	1	1	3	1	1	1	3	22	4	3	1	35	3	1	1	1	3	4	1721
Ursus thibetanus	274	284	245	203	150	98	35	3	31	87	129	20	133	1	1	1	1	1	3	1	1	1	3	21	4	4	1	30	3	1	1	1	2	5	1779
Ursidae Total Number of Functional Sensory genes
Species	OR137	OR213	OR4	OR589	OR6	OR10	OR11	OR12	OR14	OR51	OR52	OR56	OR_undef	TAAR1	TAAR2	TAAR3	TAAR4	TAAR5	TAAR6	TAAR7	TAAR8	TAAR9	TAS1R	TAS2R	VN1R1	VN1R2	VN1R3	VN1R4	VN1R43	VN1R45	VN1R46	VN1R48	VN1R90	VN2R	Total
Ailuropoda melanoleuca	110	123	95	130	58	56	9	2	10	45	60	14	63	1	1	1	1	1	1	1	1	1	2	15	2	1	0	7	0	0	1	0	0	0	812
Tremarctos ornatus	155	170	108	121	66	57	17	4	21	51	63	11	65	1	1	1	1	1	1	1	1	1	3	17	1	1	0	14	0	0	1	0	1	0	956
Ursus americanus	183	228	185	187	124	79	24	4	28	67	109	24	96	1	1	1	1	1	3	0	1	1	3	17	2	1	0	21	3	0	1	0	2	1	1399
Ursus arctos	197	237	200	197	125	74	24	4	27	67	109	23	94	1	1	1	1	1	3	1	1	1	3	19	1	1	0	23	3	0	1	0	3	1	1444
Ursus maritimus	137	220	159	177	97	72	17	4	25	69	96	21	80	1	1	1	1	1	3	1	1	1	3	15	1	1	0	20	3	0	1	0	2	1	1232
Ursus thibetanus	133	209	123	140	90	67	18	2	22	67	80	12	95	1	1	1	1	1	3	1	1	1	3	17	1	1	0	20	0	0	1	0	1	1	1114
Ursidae Total Number of Non-functional Sensory genes
Species	OR137	OR213	OR4	OR589	OR6	OR10	OR11	OR12	OR14	OR51	OR52	OR56	OR_undef	TAAR1	TAAR2	TAAR3	TAAR4	TAAR5	TAAR6	TAAR7	TAAR8	TAAR9	TAS1R	TAS2R	VN1R1	VN1R2	VN1R3	VN1R4	VN1R43	VN1R45	VN1R46	VN1R48	VN1R90	VN2R	Total
Ailuropoda melanoleuca	100	107	192	99	45	32	39	4	13	64	66	12	65	0	0	0	0	0	2	0	0	0	2	11	3	2	2	15	1	0	0	1	1	2	880
Tremarctos ornatus	274	125	216	111	120	46	44	1	9	25	62	21	105	0	0	0	0	0	1	0	0	0	0	4	3	2	1	15	5	1	0	1	0	4	1196
Ursus americanus	93	58	119	37	41	15	25	1	2	10	14	4	29	0	0	0	0	0	0	1	0	0	0	4	2	2	1	13	0	1	0	1	1	4	478
Ursus arctos	92	46	164	36	43	16	24	1	2	6	9	5	31	0	0	0	0	0	0	0	0	0	0	2	3	2	1	14	0	1	0	1	0	3	502
Ursus maritimus	62	54	115	53	53	20	29	1	6	10	17	5	29	0	1	0	0	0	0	0	0	0	0	7	3	2	1	15	0	1	0	1	1	3	489
Ursus thibetanus	141	75	122	63	60	31	17	1	9	20	49	8	38	0	0	0	0	0	0	0	0	0	0	4	3	3	1	10	3	1	0	1	1	4	665
Ursidae Proportion of Functional Genes in Sensory Repertoire
Species	OR137	OR213	OR4	OR589	OR6	OR10	OR11	OR12	OR14	OR51	OR52	OR56	OR_undef	TAAR1	TAAR2	TAAR3	TAAR4	TAAR5	TAAR6	TAAR7	TAAR8	TAAR9	TAS1R	TAS2R	VN1R1	VN1R2	VN1R3	VN1R4	VN1R43	VN1R45	VN1R46	VN1R48	VN1R90	VN2R	Total
Ailuropoda melanoleuca	0.52381	0.534783	0.33101	0.567686	0.563107	0.636364	0.1875	0.333333	0.434783	0.412844	0.47619	0.538462	0.492188	1	1	1	1	1	0.333333	1	1	1	0.5	0.576923	0.4	0.333333	0	0.318182	0	0	1	0	0	0	0.479905
Tremarctos ornatus	0.361305	0.576271	0.333333	0.521552	0.354839	0.553398	0.278689	0.8	0.7	0.671053	0.504	0.34375	0.382353	1	1	1	1	1	0.5	1	1	1	1	0.809524	0.25	0.333333	0	0.482759	0	0	1	0	1	0	0.444238
Ursus americanus	0.663043	0.797203	0.608553	0.834821	0.751515	0.840426	0.489796	0.8	0.933333	0.87013	0.886179	0.857143	0.768	1	1	1	1	1	1	0	1	1	1	0.809524	0.5	0.333333	0	0.617647	1	0	1	0	0.666667	0.2	0.745338
Ursus arctos	0.681661	0.837456	0.549451	0.845494	0.744048	0.822222	0.5	0.8	0.931034	0.917808	0.923729	0.821429	0.752	1	1	1	1	1	1	1	1	1	1	0.904762	0.25	0.333333	0	0.621622	1	0	1	0	1	0.25	0.742035
Ursus maritimus	0.688442	0.80292	0.580292	0.769565	0.646667	0.782609	0.369565	0.8	0.806452	0.873418	0.849558	0.807692	0.733945	1	0.5	1	1	1	1	1	1	1	1	0.681818	0.25	0.333333	0	0.571429	1	0	1	0	0.666667	0.25	0.715863
Ursus thibetanus	0.485401	0.735915	0.502041	0.689655	0.6	0.683673	0.514286	0.666667	0.709677	0.770115	0.620155	0.6	0.714286	1	1	1	1	1	1	1	1	1	1	0.809524	0.25	0.25	0	0.666667	0	0	1	0	0.5	0.2	0.626194
Pinnipedia Total Number of Sensory genes
Species	OR137	OR213	OR4	OR589	OR6	OR10	OR11	OR12	OR14	OR51	OR52	OR56	OR_undef	TAAR1	TAAR2	TAAR3	TAAR4	TAAR5	TAAR6	TAAR7	TAAR8	TAAR9	TAS1R	TAS2R	VN1R1	VN1R2	VN1R3	VN1R43	VN1R4	VN1R45	VN1R48	VN1R90	VN1R5	VN2R	Total
Arctocephalus gazella	75	116	87	96	50	60	18	1	6	34	51	8	62	1	0	1	1	0	1	0	1	1	3	18	7	2	2	1	11	1	0	1	0	2	718
Arctocephalus townsendi	112	151	119	125	61	75	22	1	8	37	59	14	73	1	0	1	1	0	1	0	1	1	3	21	6	3	3	5	13	1	0	2	0	1	921
Callorhinus ursinus	164	145	122	134	57	83	22	1	8	45	70	15	81	1	1	2	1	0	1	0	1	1	3	24	13	7	5	4	19	1	1	2	0	4	1038
Eumetopias jubatus	88	139	121	110	51	79	20	1	7	43	59	12	76	1	1	1	1	0	1	0	1	1	3	22	9	4	3	3	10	2	1	2	0	4	876
Halichoerus grypus	86	138	84	101	68	80	18	2	8	45	39	10	69	1	1	1	1	1	1	0	0	1	1	24	10	2	3	7	6	0	1	2	0	5	816
Leptonychotes weddellii	58	126	71	104	53	75	15	0	6	50	44	13	66	1	1	1	1	1	4	0	1	1	2	21	8	1	3	3	9	0	1	2	0	5	747
Mirounga angustirostris	77	154	80	93	60	77	23	0	18	47	35	10	62	1	1	1	1	1	1	0	1	2	1	20	8	1	2	2	7	1	1	2	0	6	796
Mirounga leonina	70	129	72	92	46	59	18	0	8	45	34	9	55	1	1	1	1	1	1	0	1	2	1	19	8	1	2	4	6	1	1	2	0	4	695
Neomonachus schauinslandi	89	258	82	108	56	64	18	0	10	44	44	16	70	1	1	1	1	1	2	0	1	1	1	19	10	3	3	3	10	0	1	2	0	4	924
Odobenus rosmarus divergens	92	162	133	126	68	79	20	6	6	44	72	19	74	1	1	1	1	1	3	1	1	1	3	25	8	2	3	6	9	1	1	1	1	3	975
Phoca vitulina	85	135	85	98	63	72	16	2	7	40	34	9	71	1	1	1	1	1	1	0	0	1	1	26	10	2	3	2	5	0	1	2	0	7	783
Pusa hispida saimensis	81	135	78	101	68	87	20	2	9	50	40	9	72	1	1	1	1	1	1	0	0	1	1	21	8	2	3	5	6	0	1	2	0	7	815
Pusa sibirica	84	126	78	102	61	73	19	2	6	52	37	8	68	0	1	1	1	1	1	0	0	1	2	22	10	2	3	3	7	0	1	3	0	6	781
Zalophus californianus	121	144	128	114	61	74	21	0	7	39	57	16	75	1	1	1	1	0	1	0	1	1	4	22	10	3	3	5	11	2	1	2	0	4	931
Pinnipedia Total Number of Functional Sensory genes
Species	OR137	OR213	OR4	OR589	OR6	OR10	OR11	OR12	OR14	OR51	OR52	OR56	OR_undef	TAAR1	TAAR2	TAAR3	TAAR4	TAAR5	TAAR6	TAAR7	TAAR8	TAAR9	TAS1R	TAS2R	VN1R1	VN1R2	VN1R3	VN1R43	VN1R4	VN1R45	VN1R48	VN1R90	VN1R5	VN2R	Total
Arctocephalus gazella	22	30	33	28	15	20	4	0	1	7	8	1	18	0	0	0	0	0	0	0	0	0	2	1	0	0	0	0	3	0	0	0	0	0	193
Arctocephalus townsendi	39	52	59	50	29	34	8	0	5	13	20	3	30	1	0	0	0	0	0	0	0	0	1	4	1	1	2	0	5	0	0	0	0	0	357
Callorhinus ursinus	59	58	66	59	27	43	13	0	6	13	23	3	31	1	0	0	0	0	0	0	0	0	1	5	3	3	2	0	4	0	0	0	0	0	420
Eumetopias jubatus	44	62	65	52	27	43	12	0	5	13	21	2	40	1	0	0	0	0	0	0	0	0	1	5	1	1	2	1	1	0	0	0	0	0	399
Halichoerus grypus	49	83	61	54	44	57	12	2	5	15	15	4	34	1	1	0	1	1	0	0	0	0	0	8	2	1	0	0	1	0	0	0	0	0	451
Leptonychotes weddellii	24	57	41	51	26	46	4	0	4	20	16	1	20	1	1	0	1	0	0	0	0	0	1	3	0	0	0	0	0	0	0	0	0	0	317
Mirounga angustirostris	28	45	35	43	24	37	4	0	3	16	15	4	18	1	1	0	1	0	0	0	1	0	1	3	0	0	0	0	1	0	0	0	0	0	281
Mirounga leonina	38	59	49	42	26	37	7	0	4	15	15	3	18	1	1	0	1	0	0	0	1	0	1	4	0	0	0	1	3	0	0	0	0	0	326
Neomonachus schauinslandi	42	70	53	49	30	36	11	0	6	14	21	3	24	1	0	0	1	0	0	0	0	0	0	4	1	1	0	1	2	0	0	0	0	0	370
Odobenus rosmarus divergens	36	66	73	64	38	47	11	2	4	16	26	10	32	1	0	0	1	0	0	0	0	0	2	5	1	2	1	1	3	0	0	0	0	0	442
Phoca vitulina	42	63	57	44	37	47	12	2	5	11	13	4	29	1	1	0	1	1	0	0	0	0	0	9	2	1	0	0	0	0	0	0	0	0	382
Pusa hispida saimensis	48	81	53	57	46	62	14	2	5	20	16	4	31	1	1	0	1	1	0	0	0	0	0	9	1	0	0	0	1	0	0	0	0	0	454
Pusa sibirica	40	60	49	50	28	44	12	2	4	24	13	3	26	0	0	0	1	1	0	0	0	0	0	6	2	0	0	0	0	0	0	1	0	0	366
Zalophus californianus	63	69	74	52	33	46	13	0	5	10	22	4	34	1	0	0	0	0	0	0	0	0	2	5	1	1	2	1	2	0	0	0	0	0	440
Pinnipedia Total Number of Non-functional Sensory genes
Species	OR137	OR213	OR4	OR589	OR6	OR10	OR11	OR12	OR14	OR51	OR52	OR56	OR_undef	TAAR1	TAAR2	TAAR3	TAAR4	TAAR5	TAAR6	TAAR7	TAAR8	TAAR9	TAS1R	TAS2R	VN1R1	VN1R2	VN1R3	VN1R43	VN1R4	VN1R45	VN1R48	VN1R90	VN1R5	VN2R	Total
Arctocephalus gazella	53	86	54	68	35	40	14	1	5	27	43	7	44	1	0	1	1	0	1	0	1	1	1	17	7	2	2	1	8	1	0	1	0	2	525
Arctocephalus townsendi	73	99	60	75	32	41	14	1	3	24	39	11	43	0	0	1	1	0	1	0	1	1	2	17	5	2	1	5	8	1	0	2	0	1	564
Callorhinus ursinus	105	87	56	75	30	40	9	1	2	32	47	12	50	0	1	2	1	0	1	0	1	1	2	19	10	4	3	4	15	1	1	2	0	4	618
Eumetopias jubatus	44	77	56	58	24	36	8	1	2	30	38	10	36	0	1	1	1	0	1	0	1	1	2	17	8	3	1	2	9	2	1	2	0	4	477
Halichoerus grypus	37	55	23	47	24	23	6	0	3	30	24	6	35	0	0	1	0	0	1	0	0	1	1	16	8	1	3	7	5	0	1	2	0	5	365
Leptonychotes weddellii	34	69	30	53	27	29	11	0	2	30	28	12	46	0	0	1	0	1	4	0	1	1	1	18	8	1	3	3	9	0	1	2	0	5	430
Mirounga angustirostris	49	109	45	50	36	40	19	0	15	31	20	6	44	0	0	1	0	1	1	0	0	2	0	17	8	1	2	2	6	1	1	2	0	6	515
Mirounga leonina	32	70	23	50	20	22	11	0	4	30	19	6	37	0	0	1	0	1	1	0	0	2	0	15	8	1	2	3	3	1	1	2	0	4	369
Neomonachus schauinslandi	47	188	29	59	26	28	7	0	4	30	23	13	46	0	1	1	0	1	2	0	1	1	1	15	9	2	3	2	8	0	1	2	0	4	554
Odobenus rosmarus divergens	56	96	60	62	30	32	9	4	2	28	46	9	42	0	1	1	0	1	3	1	1	1	1	20	7	0	2	5	6	1	1	1	1	3	533
Phoca vitulina	43	72	28	54	26	25	4	0	2	29	21	5	42	0	0	1	0	0	1	0	0	1	1	17	8	1	3	2	5	0	1	2	0	7	401
Pusa hispida saimensis	33	54	25	44	22	25	6	0	4	30	24	5	41	0	0	1	0	0	1	0	0	1	1	12	7	2	3	5	5	0	1	2	0	7	361
Pusa sibirica	44	66	29	52	33	29	7	0	2	28	24	5	42	0	1	1	0	0	1	0	0	1	2	16	8	2	3	3	7	0	1	2	0	6	415
Zalophus californianus	58	75	54	62	28	28	8	0	2	29	35	12	41	0	1	1	1	0	1	0	1	1	2	17	9	2	1	4	9	2	1	2	0	4	491
Pinnipedia Proportion of Functional Genes in Sensory Repertoire
Species	OR137	OR213	OR4	OR589	OR6	OR10	OR11	OR12	OR14	OR51	OR52	OR56	OR_undef	TAAR1	TAAR2	TAAR3	TAAR4	TAAR5	TAAR6	TAAR7	TAAR8	TAAR9	TAS1R	TAS2R	VN1R1	VN1R2	VN1R3	VN1R43	VN1R4	VN1R45	VN1R48	VN1R90	VN1R5	VN2R	Total
Arctocephalus gazella	0.293333	0.258621	0.37931	0.291667	0.3	0.333333	0.222222	0	0.166667	0.205882	0.156863	0.125	0.290323	0	0	0	0	0	0	0	0	0	0.666667	0.0555556	0	0	0	0	0.272727	0	0	0	0	0	0.268802
Arctocephalus townsendi	0.348214	0.344371	0.495798	0.4	0.47541	0.453333	0.363636	0	0.625	0.351351	0.338983	0.214286	0.410959	1	0	0	0	0	0	0	0	0	0.333333	0.190476	0.166667	0.333333	0.666667	0	0.384615	0	0	0	0	0	0.387622
Callorhinus ursinus	0.359756	0.4	0.540984	0.440299	0.473684	0.518072	0.590909	0	0.75	0.288889	0.328571	0.2	0.382716	1	0	0	0	0	0	0	0	0	0.333333	0.208333	0.230769	0.428571	0.4	0	0.210526	0	0	0	0	0	0.404624
Eumetopias jubatus	0.5	0.446043	0.53719	0.472727	0.529412	0.544304	0.6	0	0.714286	0.302326	0.355932	0.166667	0.526316	1	0	0	0	0	0	0	0	0	0.333333	0.227273	0.111111	0.25	0.666667	0.333333	0.1	0	0	0	0	0	0.455479
Halichoerus grypus	0.569767	0.601449	0.72619	0.534653	0.647059	0.7125	0.666667	1	0.625	0.333333	0.384615	0.4	0.492754	1	1	0	1	1	0	0	0	0	0	0.333333	0.2	0.5	0	0	0.166667	0	0	0	0	0	0.552696
Leptonychotes weddellii	0.413793	0.452381	0.577465	0.490385	0.490566	0.613333	0.266667	0	0.666667	0.4	0.363636	0.0769231	0.30303	1	1	0	1	0	0	0	0	0	0.5	0.142857	0	0	0	0	0	0	0	0	0	0	0.424364
Mirounga angustirostris	0.363636	0.292208	0.4375	0.462366	0.4	0.480519	0.173913	0	0.166667	0.340426	0.428571	0.4	0.290323	1	1	0	1	0	0	0	1	0	1	0.15	0	0	0	0	0.142857	0	0	0	0	0	0.353015
Mirounga leonina	0.542857	0.457364	0.680556	0.456522	0.565217	0.627119	0.388889	0	0.5	0.333333	0.441176	0.333333	0.327273	1	1	0	1	0	0	0	1	0	1	0.210526	0	0	0	0.25	0.5	0	0	0	0	0	0.469065
Neomonachus schauinslandi	0.47191	0.271318	0.646341	0.453704	0.535714	0.5625	0.611111	0	0.6	0.318182	0.477273	0.1875	0.342857	1	0	0	1	0	0	0	0	0	0	0.210526	0.1	0.333333	0	0.333333	0.2	0	0	0	0	0	0.400433
Odobenus rosmarus divergens	0.391304	0.407407	0.548872	0.507937	0.558824	0.594937	0.55	0.333333	0.666667	0.363636	0.361111	0.526316	0.432432	1	0	0	1	0	0	0	0	0	0.666667	0.2	0.125	1	0.333333	0.166667	0.333333	0	0	0	0	0	0.453333
Phoca vitulina	0.494118	0.466667	0.670588	0.44898	0.587302	0.652778	0.75	1	0.714286	0.275	0.382353	0.444444	0.408451	1	1	0	1	1	0	0	0	0	0	0.346154	0.2	0.5	0	0	0	0	0	0	0	0	0.487867
Pusa hispida saimensis	0.592593	0.6	0.679487	0.564356	0.676471	0.712644	0.7	1	0.555556	0.4	0.4	0.444444	0.430556	1	1	0	1	1	0	0	0	0	0	0.428571	0.125	0	0	0	0.166667	0	0	0	0	0	0.557055
Pusa sibirica	0.47619	0.47619	0.628205	0.490196	0.459016	0.60274	0.631579	1	0.666667	0.461538	0.351351	0.375	0.382353	0	0	0	1	1	0	0	0	0	0	0.272727	0.2	0	0	0	0	0	0	0.333333	0	0	0.46863
Zalophus californianus	0.520661	0.479167	0.578125	0.45614	0.540984	0.621622	0.619048	0	0.714286	0.25641	0.385965	0.25	0.453333	1	0	0	0	0	0	0	0	0	0.5	0.227273	0.1	0.333333	0.666667	0.2	0.181818	0	0	0	0	0	0.47261

### Sheet: Supplemental Table 5
Ursidae All Sensory gene duplications
Species	OR137	OR213	OR4	OR589	OR6	OR10	OR11	OR12	OR14	OR51	OR52	OR56	OR_undef	TAAR1	TAAR2	TAAR3	TAAR4	TAAR5	TAAR6	TAAR7	TAAR8	TAAR9	TAS1R	TAS2R	VN2R	VN1R1	VN1R2	VN1R3	VN1R4	VN1R43	VN1R90	VN1R45	VN1R46	VN1R48	Total (All)	Total (OR)
Ailuropoda melanoleuca	30	49	98	51	19	14	21	0	5	42	40	8	25	0	0	0	0	0	1	0	0	0	1	4	0	0	0	0	1	0	0	0	0	0	409	402
Tremarctos ornatus	133	28	52	25	44	12	15	0	3	5	9	3	32	0	0	0	0	0	0	0	0	0	0	0	0	1	0	0	3	3	0	0	0	0	368	361
Ursus americanus	13	9	19	7	13	5	5	0	0	1	7	1	2	0	0	0	0	0	0	0	0	0	0	0	0	0	0	0	2	0	0	0	0	0	84	82
Ursus arctos	25	8	47	6	13	2	5	0	0	0	2	0	6	0	0	0	0	0	0	0	0	0	0	0	0	0	0	0	1	0	0	0	0	0	115	114
Ursus maritimus	9	12	8	9	8	3	5	0	2	5	6	0	3	0	0	0	0	0	0	0	0	0	0	1	0	0	0	0	2	0	0	0	0	0	73	70
Ursus thibetanus	60	31	23	21	27	13	7	0	1	9	17	1	21	0	0	0	0	0	0	0	0	0	0	0	0	0	0	0	4	0	0	0	0	0	235	231
Ursidae All Sensory gene duplications where both paralogs are functional (any families missing had none)
Species	OR137	OR213	OR4	OR589	OR6	OR10	OR11	OR12	OR14	OR51	OR52	OR56	OR_undef	TAAR1	TAAR2	TAAR3	TAAR4	TAAR5	TAAR6	TAAR7	TAAR8	TAAR9	TAS1R	TAS2R	VN2R	VN1R1	VN1R2	VN1R3	VN1R4	VN1R43	VN1R90	VN1R45	VN1R46	VN1R48	Total (All)	Total (OR)
Ailuropoda melanoleuca	5	9	3	9	4	4	1	0	0	4	2	3	1	0	0	0	0	0	0	0	0	0	0	1	0	0	0	0	0	0	0	0	0	0	46	45
Tremarctos ornatus	6	2	0	2	1	0	0	0	1	0	0	0	2	0	0	0	0	0	0	0	0	0	0	0	0	0	0	0	1	0	0	0	0	0	15	14
Ursus americanus	0	3	5	2	3	0	1	0	0	0	2	1	1	0	0	0	0	0	0	0	0	0	0	0	0	0	0	0	0	0	0	0	0	0	18	18
Ursus arctos	5	2	6	4	6	0	1	0	0	0	1	0	3	0	0	0	0	0	0	0	0	0	0	0	0	0	0	0	0	0	0	0	0	0	28	28
Ursus maritimus	2	3	0	1	0	1	0	0	0	1	1	0	1	0	0	0	0	0	0	0	0	0	0	0	0	0	0	0	0	0	0	0	0	0	10	10
Ursus thibetanus	19	20	7	11	10	1	2	0	0	3	1	1	9	0	0	0	0	0	0	0	0	0	0	0	0	0	0	0	3	0	0	0	0	0	87	84
Ursidae All Sensory gene lineage-specific losses
Species	OR137	OR213	OR4	OR589	OR6	OR10	OR11	OR12	OR14	OR51	OR52	OR56	OR_undef	TAAR1	TAAR2	TAAR3	TAAR4	TAAR5	TAAR6	TAAR7	TAAR8	TAAR9	TAS1R	TAS2R	VN2R	VN1R1	VN1R2	VN1R3	VN1R4	VN1R43	VN1R90	VN1R45	VN1R46	VN1R48	Total (All)	Total (OR)
Ailuropoda melanoleuca	11	22	18	14	7	7	2	2	5	12	15	2	1	0	0	0	0	0	1	0	0	0	0	0	0	0	0	0	4	0	0	0	0	0	123	118
Tremarctos ornatus	19	19	21	19	12	7	1	0	4	5	15	4	5	0	0	0	0	0	0	0	0	0	0	0	0	0	0	0	1	0	0	0	0	0	132	131
Ursus americanus	8	6	1	2	1	0	0	0	0	2	1	0	0	0	0	0	0	0	0	0	0	0	0	0	0	0	0	0	0	0	1	0	0	0	22	21
Ursus arctos	4	1	1	0	0	0	0	0	0	0	0	1	1	0	0	0	0	0	0	0	0	0	0	0	0	0	0	0	0	0	0	0	0	0	8	8
Ursus maritimus	3	2	6	7	5	1	0	0	1	1	3	0	0	0	1	0	0	0	0	0	0	0	0	0	0	0	0	0	0	0	0	0	0	0	30	29
Ursus thibetanus	17	14	10	11	5	2	0	0	2	2	9	2	1	0	0	0	0	0	0	0	0	0	0	0	0	0	0	0	0	2	0	0	0	0	77	75
Pinnipedia All Sensory gene duplications
Species	OR137	OR213	OR4	OR589	OR6	OR10	OR11	OR12	OR14	OR51	OR52	OR56	OR_undef	TAAR1	TAAR2	TAAR3	TAAR4	TAAR5	TAAR6	TAAR7	TAAR8	TAAR9	TAS1R	TAS2R	VN2R	VN1R1	VN1R2	VN1R3	VN1R4	VN1R43	VN1R90	VN1R45	VN1R48	VN1R5	Total (All)	Total (OR)
Arctocephalus gazella	1	1	0	0	1	0	0	0	0	0	0	0	2	0	0	0	0	0	0	0	0	0	0	0	0	0	0	0	0	0	0	0	0	0	5	5
Arctocephalus townsendi	5	6	5	6	1	1	0	0	1	1	3	0	2	0	0	0	0	0	0	0	0	0	0	0	0	0	0	0	0	1	0	0	0	0	32	31
Callorhinus ursinus	46	16	9	9	4	9	1	0	0	0	4	1	8	0	0	1	0	0	0	0	0	0	0	2	0	1	1	1	5	0	0	0	0	0	118	107
Eumetopias jubatus	3	1	2	2	0	4	0	0	0	2	4	1	5	0	0	0	0	0	0	0	0	0	0	0	0	0	0	0	0	0	0	1	0	0	25	24
Halichoerus grypus	2	5	1	3	4	3	2	0	0	1	1	2	1	0	0	0	0	0	0	0	0	0	0	0	0	0	0	0	0	2	0	0	0	0	27	25
Leptonychotes weddellii	2	11	3	6	1	4	0	0	0	2	2	0	3	0	0	0	0	0	0	0	0	0	0	0	0	0	0	0	0	0	0	0	0	0	34	34
Mirounga angustirostris	7	13	4	1	8	4	2	0	2	1	0	0	2	0	0	0	0	0	0	0	0	0	0	0	0	0	0	0	0	0	0	0	0	0	44	44
Mirounga leonina	3	8	3	5	1	0	0	0	0	0	0	0	1	0	0	0	0	0	0	0	0	0	0	0	0	0	0	0	0	0	0	0	0	0	21	21
Neomonachus schauinslandi	6	133	7	7	3	6	2	0	1	1	3	1	5	0	0	0	0	0	0	0	0	0	0	0	0	0	0	0	0	0	0	0	0	0	175	175
Odobenus rosmarus divergens	7	17	12	3	10	4	0	1	0	3	5	2	5	0	0	0	0	0	1	0	0	0	0	1	0	0	0	0	0	1	0	0	0	0	72	69
Phoca vitulina	6	8	4	8	3	1	0	0	0	1	2	1	4	0	0	0	0	0	0	0	0	0	0	2	0	0	0	0	0	0	0	0	0	0	40	38
Pusa hispida saimensis	3	1	2	5	1	7	2	0	1	0	1	0	1	0	0	0	0	0	0	0	0	0	0	0	0	0	0	0	0	0	0	0	0	0	24	24
Pusa sibirica	1	2	3	3	0	1	0	0	0	3	0	0	1	0	0	0	0	0	0	0	0	0	0	0	0	0	0	0	0	0	0	0	0	0	14	14
Zalophus californianus	12	6	5	4	2	1	0	0	0	0	2	1	1	0	0	0	0	0	0	0	0	0	0	0	0	0	0	0	0	1	0	1	0	0	36	34
Pinnipedia All Sensory gene duplications where both paralogs are functional (any families missing had none)
Species	OR137	OR213	OR4	OR589	OR6	OR10	OR11	OR12	OR14	OR51	OR52	OR56	OR_undef	TAAR1	TAAR2	TAAR3	TAAR4	TAAR5	TAAR6	TAAR7	TAAR8	TAAR9	TAS1R	TAS2R	VN2R	VN1R1	VN1R2	VN1R3	VN1R4	VN1R43	VN1R90	VN1R45	VN1R48	VN1R5	Total (All)	Total (OR)
Arctocephalus gazella	0	0	0	0	0	0	0	0	0	0	0	0	0	0	0	0	0	0	0	0	0	0	0	0	0	0	0	0	0	0	0	0	0	0	0	0
Arctocephalus townsendi	0	0	0	1	0	1	0	0	1	0	0	0	1	0	0	0	0	0	0	0	0	0	0	0	0	0	0	0	0	0	0	0	0	0	4	4
Callorhinus ursinus	9	4	0	4	1	3	0	0	0	0	0	0	2	0	0	0	0	0	0	0	0	0	0	0	0	1	1	1	1	0	0	0	0	0	27	23
Eumetopias jubatus	0	0	0	1	0	1	0	0	0	0	0	0	1	0	0	0	0	0	0	0	0	0	0	0	0	0	0	0	0	0	0	0	0	0	3	3
Halichoerus grypus	0	1	0	0	2	0	1	0	0	0	0	0	1	0	0	0	0	0	0	0	0	0	0	0	0	0	0	0	0	0	0	0	0	0	5	5
Leptonychotes weddellii	0	0	0	2	0	1	0	0	0	0	0	0	0	0	0	0	0	0	0	0	0	0	0	0	0	0	0	0	0	0	0	0	0	0	3	3
Mirounga angustirostris	0	0	0	0	0	1	0	0	0	0	0	0	0	0	0	0	0	0	0	0	0	0	0	0	0	0	0	0	0	0	0	0	0	0	1	1
Mirounga leonina	1	2	0	1	0	0	0	0	0	0	0	0	0	0	0	0	0	0	0	0	0	0	0	0	0	0	0	0	0	0	0	0	0	0	4	4
Neomonachus schauinslandi	1	4	2	0	1	0	0	0	0	0	0	0	0	0	0	0	0	0	0	0	0	0	0	0	0	0	0	0	0	0	0	0	0	0	8	8
Odobenus rosmarus divergens	0	1	2	1	4	1	0	0	0	0	0	0	0	0	0	0	0	0	0	0	0	0	0	0	0	0	0	0	0	0	0	0	0	0	9	9
Phoca vitulina	0	1	1	1	1	0	0	0	0	0	0	0	0	0	0	0	0	0	0	0	0	0	0	1	0	0	0	0	0	0	0	0	0	0	5	4
Pusa hispida saimensis	1	0	1	1	0	2	0	0	1	0	0	0	0	0	0	0	0	0	0	0	0	0	0	0	0	0	0	0	0	0	0	0	0	0	6	6
Pusa sibirica	0	0	1	0	0	0	0	0	0	0	0	0	0	0	0	0	0	0	0	0	0	0	0	0	0	0	0	0	0	0	0	0	0	0	1	1
Zalophus californianus	7	1	0	2	0	1	0	0	0	0	0	0	0	0	0	0	0	0	0	0	0	0	0	0	0	0	0	0	0	0	0	0	0	0	11	11
Pinnipedia All Sensory gene lineage-specific losses
Species	OR137	OR213	OR4	OR589	OR6	OR10	OR11	OR12	OR14	OR51	OR52	OR56	OR_undef	TAAR1	TAAR2	TAAR3	TAAR4	TAAR5	TAAR6	TAAR7	TAAR8	TAAR9	TAS1R	TAS2R	VN2R	VN1R1	VN1R2	VN1R3	VN1R4	VN1R43	VN1R90	VN1R45	VN1R48	VN1R5	Total (All)	Total (OR)
Arctocephalus gazella	2	5	9	2	3	1	2	0	0	1	0	0	0	0	0	0	0	0	0	0	0	0	0	0	0	0	0	0	0	0	0	0	0	0	25	25
Arctocephalus townsendi	1	0	0	0	0	0	0	0	0	0	1	0	0	0	0	0	0	0	0	0	0	0	0	0	0	0	0	0	0	0	0	0	0	0	2	2
Callorhinus ursinus	0	0	0	0	1	1	0	0	0	0	0	0	0	0	0	0	0	0	0	0	0	0	0	0	0	0	0	0	0	0	0	0	0	0	2	2
Eumetopias jubatus	0	1	1	1	0	1	0	0	0	0	0	0	0	0	0	0	0	0	0	0	0	0	0	0	0	0	0	0	0	0	0	0	0	0	4	4
Halichoerus grypus	0	0	0	0	0	0	0	0	0	1	0	0	0	0	0	0	0	0	0	0	0	0	0	0	0	0	0	0	0	0	0	0	0	0	1	1
Leptonychotes weddellii	1	0	2	1	1	1	0	0	0	0	0	1	0	0	0	0	0	0	0	0	0	0	0	0	0	0	0	0	0	0	0	0	0	0	7	7
Mirounga angustirostris	0	1	3	1	0	1	0	0	0	0	1	0	0	0	0	0	0	0	0	0	0	0	0	0	0	0	0	0	0	0	0	0	0	0	7	7
Mirounga leonina	0	0	0	0	1	0	0	0	0	0	0	0	0	0	0	0	0	0	0	0	0	0	0	0	0	0	0	0	0	0	0	0	0	0	1	1
Neomonachus schauinslandi	0	2	1	3	0	2	0	0	0	0	0	2	0	0	0	0	0	0	0	0	0	0	0	0	0	0	0	0	0	0	0	0	0	0	10	10
Odobenus rosmarus divergens	2	1	1	1	0	2	0	0	0	0	0	0	0	0	0	0	0	0	0	0	0	0	0	0	0	0	0	0	0	0	0	0	0	0	7	7
Phoca vitulina	1	0	0	1	1	0	0	0	0	0	0	0	0	0	0	0	0	0	0	0	0	0	0	0	0	0	0	0	0	0	0	0	0	0	3	3
Pusa hispida saimensis	0	0	0	0	0	1	0	0	0	0	0	0	0	0	0	0	0	0	0	0	0	0	0	0	0	0	0	0	0	0	0	0	0	0	1	1
Pusa sibirica	0	3	0	0	0	0	0	0	0	0	0	0	0	0	0	0	0	0	0	0	0	0	0	0	0	0	0	0	0	0	0	0	0	0	3	3
Zalophus californianus	0	0	0	0	0	1	0	0	0	0	0	0	0	0	0	0	0	0	0	0	0	0	0	0	0	0	0	0	0	0	0	0	0	0	1	1
Duplication-to-Loss Ratio (DLR)
Ursidae Species	Felidae Full Chemosensory repertoire DLR
Tremarctos ornatus	0.113636
Ursus maritimus	0.333333
Ailuropoda melanoleuca	0.373984
Ursus americanus	0.818182
Ursus thibetanus	1.12987
Ursus arctos	3.5
Pinnipedia Species
Arctocephalus gazella	0
Mirounga angustirostris	0.142857
Pusa sibirica	0.333333
Leptonychotes weddellii	0.428571
Eumetopias jubatus	0.75
Neomonachus schauinslandi	0.8
Odobenus rosmarus divergens	1.28571
Phoca vitulina	1.66667
Arctocephalus townsendi	2
Mirounga leonina	4
Halichoerus grypus	5
Pusa hispida saimensis	6
Zalophus californianus	11
Callorhinus ursinus	13.5
